# Leukemia-mutated proteins PHF6 and PHIP form a chromatin complex that represses acute myeloid leukemia stemness

**DOI:** 10.1101/2024.11.29.625909

**Authors:** Aishwarya S. Pawar, Patrick Somers, Aleena Alex, Subin S. George, Charles Antony, Roman Verner, Sanese K. White-Brown, Mohit Khera, María Saraí Mendoza-Figueroa, Kathy Fange Liu, Jennifer J. D. Morrissette, Vikram R. Paralkar

## Abstract

Myeloid leukemias are heterogeneous cancers with diverse mutations, sometimes in genes with unclear roles and unknown functional partners. PHF6 and PHIP are two poorly-understood chromatin-binding proteins recurrently mutated in acute myeloid leukemia (AML). *PHF6* mutations are associated with poorer outcomes, while *PHIP* was recently identified as the most common selective mutation in Black patients in AML. Here, we show that PHF6 is a transcriptional repressor that suppresses a stemness gene network, and that PHF6 missense mutations, classified by current clinical algorithms as variants of unknown significance, produce unstable or non-functional protein. We present multiple lines of evidence converging on a critical mechanistic connection between PHF6 and PHIP. We show that PHIP loss phenocopies PHF6 loss, and that PHF6 requires PHIP to occupy chromatin and exert its downstream transcriptional program. Our work unifies PHF6 and PHIP, two disparate leukemia-mutated proteins, into a common functional complex that suppresses AML stemness.
