## Supplemental Tables for "Leukemia-mutated proteins PHF6 and PHIP form a chromatin complex that represses acute myeloid leukemia stemness": Table S1.xlsx

### Sheet: Sheet1
Table S1 - Antibodies
Target Protein	Manufacturer	Catalog Number	Dilution
Antibodies for Immunoblotting
PHF6	Santa Cruz Biotechnology	sc-271767	1:200
GAPDH	Cell Signaling technology	2118L	1:2000
Histone H3	Cell Signaling Technology	9715S	1:2000
PHIP	Sigma Aldrich	HPA019140	1:1000
Mouse 800CW Secondary	Li-Cor Biosciences	925-32212	1:20,000
Rabbit 680 Secondary	Li-Cor Biosciences	925-68073	1:20,000
Antibodies for Flow Cytometry
CD11b BV241	Biolegend	101235	1:200
Cd11c PE	Biolegend	301605	1:200
CD14 APC	Biolegend	301807	1:200
CD36 FITC	Biolegend	336203	1:200
Antibodies for Chromatin Immunoprecipitation
PHF6	Bethyl Laboratories	A301-452A	10ug/reaction
PHIP	Proteintech	20933-1-AP	10ug/reaction
H3K27ac	Active Motif	39133	10ug/reaction
Rabbit IgG	Invitrogen	02-6102	10ug/reaction
Spike-in antibody	Active Motif	61686	2ug/reaction
Antobidies for Immunofluoresence
PHF6	Santa Cruz Biotechnology	sc-271767	1:50
Nucleolin-AF647	Abcam	ab198580	1:200
DAPI	Fisher Scientific	D1306	0.5ug/ml
Anti-mouse 488	Thermo Fisher Scientific	A11017	1:200
