## Supplemental Tables for "Leukemia-mutated proteins PHF6 and PHIP form a chromatin complex that represses acute myeloid leukemia stemness": Table S4.xlsx

### Sheet: Sheet1
Table S4 - List of publicly available ChIP-Seq datasets used
Factor	GEO accession number	Cell type
H3K4me3	GSM788087	K562
H3K9ac	GSM788082	K562
H3K36me3	GSM945302	K562
H3K27me3	GSM788088	K562
H3K9me3	GSM733776	K562
ETS1	GSM803442	K562
ETV1	GSE91626	K562
ELK1	GSM1003620	K562
ERG	GSM1122314	ME-1
MEF2A	GSM803379	K562
CEBPB	GSE91748	K562
MYB	SRX11712867	MV411
CEBPA	SRX11712955	MV411
POLR1A	SRX591245	HMET
