## Supplemental Tables for "Leukemia-mutated proteins PHF6 and PHIP form a chromatin complex that represses acute myeloid leukemia stemness": Table S5.xlsx

### Sheet: Sheet1
Table S4 - CRISPR GuideRNA and HDR template sequences
Clones	Sequence	Targets	HDR template sequences
For knockout clone generation
Control Clones	ACGGAGGCTAAGCGTCGCAA	Non-targeting	N/A
	CGCTTCCGCGGCCCGTTCAA	Non-targeting	N/A
	ATCGTTTCCGCTTAACGGCG	Non-targeting	N/A
	GTAGGCGCGCCGCTCTCTAC	Non-targeting	N/A
	CCATATCGGGGCGAGACATG	Non-targeting	N/A
PHF6KO clones	CCACATTTGCGCTGTCTTGT	PHF6 exon 2	N/A
	CAATTGTTGCTCCAGGACAA	PHF6 exon 4	N/A
	CCTACAAGACAGCGCAAATG	PHF6 exon 2	N/A
	GTGATGTGAAAACATGTCAC	PHF6 exon 4	N/A
	ATACGAGAGAAACCTTCACA	PHF6 exon 4	N/A
PHIPKO	TGCAAGCATGTTGTGTGGAA	PHIP exon 6	N/A
	CTGCAAATATGTCATCGACT	PHIP exon 5	N/A
Dox-PHF6/PHIPKO	ACTCTAGGATCGAACGGGTG	PHIP exon15	N/A
For PHF6 missense mutant clone generation
C20G	CCTACAAGACAGCGCAAATG	PHF6 exon 2	AATCATGTCAAGCTCAGTTGAACAGAAAAAAGGGCCCACAAGGCAGCGCAAATGTGGCTTTGGTAAGTCAAATAGAGACAAGGAATGTGGACAGTTACTAATATCTGAAAACCAG
P153S	TTTTTACTTTTAGGTGATGA	PHF6 exon 6	ATTAGTTTTTCTTGGCCTTCCTTTGCGACTTTTCTTTTTACTTTTAGGTGATGAGGACTCCAGTTCATGTTCATTAAAACTTTCTTCTAAATCAGCTGCTTAAAAATG
C242Y	AGCTGCCCATTATAAGTGCA	PHF6 exon 8	GAGGAAAACTGCATATATTTAATGCCAAGAAGGCAGCTGCCCACTATAAGTACATGGTAAGCATGGTTCTTTTAAGCCCAAttttgtttttttgttgtttgtttttc
D262V	GTACTTCAGGAGATTAAACG	PHF6 exon 8	TCTTCTCTAGTTGTTTTCTTCTGGCACAGTCCAGCTCACAACAACATCAAGAGCAGAATTTGGAGTCTTTGATATTAAAACTGTATTGCAGGAGATTAAACGAGGAAAAAGAATGGTCTGTAGTTTTTATATTTGTTATGCAACATTACACTTGA
R274Q	GATTAAACGAGGAAAAAGAA	PHF6 exon 8	AGCAGAATTTGGAGACTTTGATATTAAAACTGTACTTCAGGAGATTAAACAAGGAAAAAGAATGATCTGTAGTTTTTATATTTGTTATGCAACATTACACT
G287V	TCACATCCAATAGTAGCACC	PHF6 exon 9	CTTACGATTATTTCTCTTTCCTTATACAGAAATGTACACTTTGCAGTCAGCCTGTTGCTACTATTGGATGCGAAATAAAAGCTTGTGTTAAGACTTACCATTACCAC
C297Y	GTAATGGTAAGTCTTAACAC	PHF6 exon 9	ATGTACACTTTGCAGTCAGCCTGGTGCTACTATTGGATGTGAAATAAAAGCTTATGTTAAGACTTACCATTACCACTGTGGAGTACAAGACAAAGCTAAATACATTG
I314T	TACATTGAAAATATGTCACG	PHF6 exon 9	CCATTACCACTGTGGAGTACAAGACAAAGCTAAATACACTGAAAATATGTCACGAGGAATTTACAAGTAAGAAAACAACAGTTGTCTATTTCCCTAAACATGTTAGT
E340K	GAACGAGAGAGTAAAAGCCG	PHF6 exon 10	GACTATACTGTAAAAATCATAGTGGAAATGATGAGAGAGATGAAGAAGATAAGGAACGTGAGTCAAAAAGCCGAGGAAAAGTAGAAATTGATCAGCAACAACTAACTCAGCAGCAACTTAATGGAA
